# DExCon, DExogron, LUXon: on-demand expression control of endogenous genes reveals differential dynamics of Rab11 family members

**DOI:** 10.1101/2021.12.03.471086

**Authors:** Jakub Gemperle, Thomas Harrison, Chloe Flett, Antony Adamson, Patrick Caswell

## Abstract

CRISPR technology has made generation of gene knockouts widely achievable in cells. However, once inactivated, their reactivation remains difficult, especially in diploid cells. Here, we present DExCon (Doxycycline-mediated endogenous gene Expression Control), DExogron (DExCon combined with auxin-mediated targeted protein degradation) and LUXon (light responsive DExCon), approaches which combine one-step CRISPR-Cas9 mediated targeted knock-in of fluorescent proteins with an advanced Tet-inducible TRE3GS promoter. These approaches combine blockade of active gene transcription with the ability to reactivate transcription on demand, including activation of silenced genes. Systematic control can be exerted using doxycycline or spatiotemporally by light, and we demonstrate functional knockout/rescue in the closely related Rab11 family of vesicle trafficking regulators. Fluorescent protein knock-in results in bright signals compatible with low-light live microscopy from monoallelic modification, the potential to simultaneously image different alleles of the same gene and bypasses the need to work with clones. Protein levels are easily tunable to correspond with endogenous expression through cell sorting (DExCon), timing of light illumination (LUXon) or by exposing cells to different levels of auxin (DExogron). Furthermore, our approach allowed us to quantify previously unforeseen differences in vesicle dynamics, expression kinetics and protein stability among highly similar endogenous Rab11 family members and their colocalization in triple knock-in cells.

**GRAPHICAL ABSTRACT:** 

**IN BRIEF:** We describe development of DExCon, LUXon and DExogron approaches, where a single CRIPR/Cas9-mediated gene editing event can block endogenous gene expression, with the ability to reactivate expression encoded such that even silent genes can be expressed. Expression can be controlled systematically using doxycycline, or spatiotemporally by light, allowing fluorescent tagging of endogenous proteins and quantification of expression kinetics, protein dynamics and stability for highly similar genes such as members of the Rab11 family.
