## Supplementary material for "DExCon, DExogron, LUXon: on-demand expression control of endogenous genes reveals differential dynamics of Rab11 family members": Excel file S1

### Sheet: CATALOGUE OF DONORS
	Catalogue			Cloned to pJET1.2, pUC57 or pMKRQ vector
												GENE ACTIVITY
	LEGO parts		Cloned	ref. number	gene	parts						Basal	Tamoxifen	Doxycycline	Auxin
	LoxP		✓	1	Rab11A	FRT	Nanobody	mCherry	FRT	NG2(11)b		ON	OFF	-
	FRT		✓	7	Rab11A	mNeonGreen						ON	-	-	-
	NG2(11)a = inframe		✓	10	Rab11B	mCherry						ON	-	-	-
	NG2(11)b = out of frame		✓	11	Rab25	TRE3GS p	mNeonGreen					OFF	-	ON	-
	NG2		✓	22	Rab11a	TRE3GS p	mNeonGreen					OFF	-	ON	-
	mCherry		✓	23	Rab11b	TRE3GS p	mCherry					OFF	-	ON	-
	late SV40 polyA		✓	24	Rab25	TRE3GS p	FRT	Nanobody	mCherry	FRT	NG2(11)b	OFF	OFF	ON	-
	Nanobody anti-GFP		✓	27	Rab11a	minilAA7	mNeonGreen					ON	-	-	OFF
	FLAG tag		✓	28	Rab11b	minilAA7	mCherry					ON	-	-	OFF
	miniTurbo		✓	38	Rab25	mTagBFP2						ON	-	-	-
	TagBFP		✓	41	Rab11b	TRE3GS p	FRT	Nanobody	mCherry			OFF	-	ON	-
	T2A or P2A self-cleav. Peptide		✓	42	Rab11a	TRE3GS p	FRT	Nanobody	mCherry			OFF	-	ON	-
	TRE3GS promoter (Dox responsive)		✓	44	Rab11a		T2A	PuroR	polyA			OFF	-	-	-
	minilAA7 (for Degron)		✓	45	Rab11b		T2A	PuroR	polyA			OFF	-	-	-
	GS-rich Linkers with specific RE site (always included)		✓	46	Rab25		T2A	PuroR	polyA			OFF	-	-	-
			✓	47	Rab11a		T2A	BlaR	polyA			OFF	-	-	-
			✓	48	Rab11b		T2A	BlaR	polyA			OFF	-	-	-
			✓	49	Rab11a	TRE3GS p	minilAA7	mNeonGreen				OFF	-	ON	OFF
	Genes		✓	50	Rab11b	TRE3GS p	minilAA7	mCherry				OFF	-	ON	OFF
	Rab25		✓	51	Rab25	TRE3GS p	minilAA7	mNeonGreen				OFF	-	ON	OFF
	Rab11A		✓	59	Rab25	TRE3GS p	mTagBFP2					OFF	-	ON	-
	Rab11B		✓	60	Rab11b		mNeonGreen					ON	-	-	-
			✓	61	Rab11a	SFVV	T2A	PuroR	polyA			OFF	-	-	-
			✓	62	Rab11b	SFVV	T2A	PuroR	polyA			OFF	-	-	-
	NOTES		✓	63	Rab11a	SFVV	T2A	BlaR	polyA			OFF	-	-	-
	All sequences codon optimized		✓	64	Rab11b	SFVV	T2A	BlaR	polyA			OFF	-	-	-
	All combination possible (PCR or RE)
	for NG2(11) is necessary NG2(10)
	for 3V(11) is necessary 3V(10)
	for TRE3GS promoter is special Dox responsive transcript. Factor
	FRT for Flpe recombinase (ERT2-Flpe)
	To test the combination of our one-step CRISPR protocol with FLP/frt technology, we designed a knock in cassette composed of antiGFPnanobody-mCherry flanked by frt sites for the recombination. These frt sites were designed in two different amino-acid coding frames without STOP codon of Rab11a gene, serving as linkers, and their recombination, possible to induce by ERT2-FLPo recombinase (stably in…
	NG2(11)b is out of frame before recombination (=linker only)
	antiGFPnanobody-mCherry recombination should change frame of NG2(11)b leading to functional NG2(11) which can be screened by functional complementation with NG2(1-10) = green fluorescence. This strategy was not properly tested, but resulted fluorescence will be probably hampered by non-sense mediated decay

### Sheet: List of other plasmids
		Name	Source	Identifier
		Rab11a/b/25 donors (total 27)	this paper	see catalogue
		Lentiviral vectors
		pCDH-antiGFPnanobody-mCherry-Rab11A	this paper	N/A (lentiviral vector)
		PAtetOFF_L317_C1634=_ CSII-CAG-MCS-IRES-mCherry	(Yamada et al., 2018)	N/A (lentiviral vector)
		PAtet2OFF_L395_CSII-CAG = T89 T2A = MCS-IRES-Snap-Bsd	(Yamada et al., 2018)	N/A (lentiviral vector)
		PAtetON_L321_C1673=_ CSII-CAG-MCS-IRES-Snap-Bsd	(Yamada et al., 2018)	N/A (lentiviral vector)
		pLenti Lifeact-iRFP670 BlastR	(Padilla-Rodriguez et al., 2018)	Addgene Plasmid #84385
		pLenti Lifeact-mTagBFP2 PuroR	Ghassan Mouneimne lab	Addgene Plasmid #101893
		pGIZ-PuroR-IRES-GFP_shRNA anti Rab11b	Dharmacon (antisense TGCTCTCCAGGTTGAACTC)	Cat No: RHS4531-EG9230 clone id:V3LHS_365285
		pGIZ-PuroR-IRES-GFP_shRNA anti Rab11a	Dharmacon (antisense ATATTTAAATCTCAGACCT)	Cat No: RHS4430-200301210 clone id:V3LHS_411101
		pCHD-EF1a-tagBFP-T2A-TetOn3G	this paper	NA
		pCHD-EF1a-HygroR-T2A-TetOn3G	this paper	NA
		pCDH-AtAFB2-mTagBFP2	this paper	NA
		Mammalian Expression
		GFP-FKBP	Stephen Royle lab	NA
		mCherry-Rab11a	Michael Davidson lab	Addgene plasmid # 55124
		GFP-Rab11b	Caswell lab	NA
		GFP-Rab11a	Michael Davidson lab	Addgene plasmid # 56444
		pMito-iRFP670-FRB	this paper	NA
		Other plasmids used for cloning
		pSH-EFIRES-P-AtAFB2	(Li et al., 2019)	Plasmid #129715
		pMito-mCherry-FRB	(Cheeseman et al., 2013)	Addgene plasmid # 59352
		pCHD-TRE3GS-EF1a-tagBFP-T2A-TetOn3G	Andrew Gilmore lab	NA
		pCDH-EF1-tagBFP-T2A-mycBirA*-Rab11a	Caswell lab	NA
		Note: Maps of these plasmids are accessible from Addgene or from Figshare
		plasmids created in this paper will be send to Addgene or provided upon reasonable request.

### Sheet: RNP and ORDERED sequences
	IDT company		Sequence	NOTES
	crRNA
		Rab11A	GGTAGTCGTACTCGTCGTCG	non-complementary to anti-sense ssDONOR
		Rab11B	CCGGAAGCGCCAGGACAATG	complementary to anti-sense ssDONOR
		Rab25	CCTCCATGCGGAGCCAAGAT	complementary to anti-sense ssDONOR
	tracrRNA
		Alt-R® CRISPR-Cas9 tracrRNA		cat. n. 1072532
	Cas9
		Alt-R S.p. HiFi Cas9 Nuclease V3		cat. n. 1081061
	SYNTHETIZED SEQUENCES				Company
	Anti-GFPnanobody-mCherry-….R11a (HR)	AGCTGATAATACGACTCACTATAGGGACTATGGTAGCTAGGAGTTCCAGGACTCAGTTTCCCCTTTGAGCCTCCTTTAGCGACTAAAGCTTGAAGCCCCACGCATCTCGACTCTCGCGCACACCGCCCTTGTTGGGCTCAGGGGCGGGGCGCCGCCCCCGGAAGTACTTCCCCTTAAAGGCTGGGGCCTGCCGGAAATGGCGCAGCGGCAGGGAGGGGCTCTTCACCCAGTCCGGCAGTTGAAGCTCGGCGCTCGGGTTACCCCTGCAGCGACGCCCCCTGGTCCCACAGATACCACTGCTGCTCCCGCCCTTTCGCTCCTCGGCCGCGCAATGGGATCGGGTGGGACTAGTGGCgGAAGTTCCTATTCtctagaaaGtATAGGAACTTCcATGGCTCA…			Thermo - gene synthesis
	mNeonGreen-….R11a (HR)	AGCTGATAATACGACTCACTATAGGGACTATGGTAGCTAGGAGTTCCAGGACTCAGTTTCCCCTTTGAGCCTCCTTTAGCGACTAAAGCTTGAAGCCCCACGCATCTCGACTCTCGCGCACACCGCCCTTGTTGGGCTCAGGGGCGGGGCGCCGCCCCCGGAAGTACTTCCCCTTAAAGGCTGGGGCCTGCCGGAAATGGCGCAGCGGCAGGGAGGGGCTCTTCACCCAGTCCGGCAGTTGAAGCTCGGCGCTCGGGTTACCCCTGCAGCGACGCCCCCTGGTCCCACAGATACCACTGCTGCTCCCGCCCTTTCGCTCCTCGGCCGCGCAATGGGATCGGGTGGGACTAGTGGCGTGTCTAAGGGCGAAGAGGACAATATGGCCAGCCTGCCTGCCAC…			GENEWIZ - FragmentGENE
	mCherry-….R11b (HR)	AGCTGATAATACGACTCACTATAGGGCAGTCTTCCGCCCCGCCCTCTTGAGCTCGCCCCTGATAGGCTGGCGCGTCCGTCACTTCAAAAAGGTCCGCATTCCTTCCGCCTTTCTCCAGGACACCGAGGGCGAGGAGGGTGGTACCAAGCGGCGCCCACCCTCAGAGCACTACTTCCATCTCTGATTGGCTTCGCTGGGTGCCCGTCGCTACTCCACTCGCCGCTGATAGGCCATTCAACCGCCGCTCTGCGCGGCGCCGGCTCCGCCCCCGTCGGGTGTTTGTGGTGGGGCTGCGGAGTCGCCGATCCCGCCGGAAGCGCCAGGACAATGGGATCGGGTGGGACTAGTGGCATGGTGTCCAAGGGCGAAGAGGACAACATGGCCATCATCAAAGAATTC…			GENEWIZ - FragmentGENE	3'homology Arm is only 130 b long (very GC rich)
	TRE3GS-mNeonGreen….R25 (HR)	AGCTGATAATACGACTCACTATAGGGAGCCCAGGCTGAGAGCAGACACCCAACCTGTCGAACCTGTCTGACGTCATCATCTCTCCACCCACCTGGGCCCCAGGTCTCCAGCCACCCCGCTCTTCCTGTTCTCAGCTTCCGTCCTCTCTGCTTCCTTACAGCACCCCCACCTGCCAGAGCTGATCCTCCCTAGGCCCTGCCTAACCTTGAGTTGGCCCCCAATCCCTCTGGCTGCAGAAGTCCCCTTACCCCCAATGAGAGGAGGGGCAGGACCAGATCTTTTGAGAGCTGAGGGTTGAGGGCATTGAGCCAACACACAGATTTGTCGCCTCTGTCCCCGAAGACACCTGCACCCTCCATGCGGAGCCAAGGAATTCTTTACTCCCTATCAGTGATAGAG…			Thermo - gene synthesis
	GS-iRFP670-HA	gtgaacttcaagaagaacggacagcgcttcgtcaacttcctgactatgattcccgtgcgggacgaaaccggcgaataccgctacagcatggggtttcagtgcgagactgaggcggccgctggctccggcggcagcggtggctccggaggcagcggaggtaccggcggcagtggagggtctggtggcagcggaatggccgaagggagtgtcgccagacagcctGATctgctgacttgcgatgacgaaccaatccacattcccggcgctatccagccccacggactgctgctggctctggccgctgacatgactatcgtggcaggctctgataacctgccagagctgaccGGActggctatcggagcactgattggccggtccgcaGCAgacgtgttcgat…			IDT

### Sheet: primers for ssDNA preparation
METHOD
IVT (in vitro transcription)
plasmid amplified and sequence needed for ssDNA purification cut by using restriction enzymes flanking specific sequence
T7 promoter preceded by 6 arbitrary nucleotides for optimal in vitro transcription (included in plasmid/PCR sequence):
AGCTGATAATACGACTCACTATAGGG
RT (reverse transrciption:
06_R_Rab11A	ACGATGTGGGAGAAGGCAGT
09_R_Rab25	ACCTCCATCTCTTGTGCTGC
7d_R_short_Rab11b	GCGCGGCCTTGGCCCGTCTGCC
Purification using double biotinylated primer and PCR
double biotinyled primers…. 52-BIO IDT… 100 nmol, HPLC purified, standard DNA oligo
168_F_Rab11A_doubleBIO	ACTATGGTAGCTAGGAGTTCCAGGACT
169_F_Rab25_doubleBIO	AGCCCAGGCTGAGAGCAGAC
186_F_Rab11b_doubleBIO	CCGCCCCGCCCTCTTGAGCTCG
Standard reverse primers
06_R_Rab11A	ACGATGTGGGAGAAGGCAGT								IVT = in vitro transcription; RT = reverse transcription; RE = restriction endonuclease; purif. = purification using magnetic SPRI beads) B) and our optimized pipeline (RNP = ribonucleoprotein complex)
09_R_Rab25	ACCTCCATCTCTTGTGCTGC
7e_R_Rab11b_Extended	CCAAGCCCCGGGCTCCGGCCTGGGCCCAGCGGCCTGGAGCGCGGCCTTGGCCCGTCTGCC

### Sheet: primers for Screening
		https://mfeprimer3.igenetech.com/spec#
	Genomic primers
	16 R_Rab11A_intron out	AAGCGAAGAACCCGTCAGAG
	130 R_Rab11A intron in	GAAGGCCTATGGAGAGGTCG
	132 F_Rab11A intron out	GCTGCCTTCGGCTGTCTAATC
	134 F_Rab11A intron in	AGTACTTCCCCTTAAAGGCTGG
	173F_Rab11b_intron out	AGACTGCAACCGAGAAAGGG
	182F_Rab11b intron in	CCGCTGATAGGCCATTCAAC
	173R_Rab11b_intron out	CACCTATTGGTCACGCCCAT
	138 F_Rab11b_intron out	CGTCATCGGGACGTTAAGCA
	138 R_Rab11b_intron out	GTATAGCCGCGCATCCTAGC
	183F_Rab25 intron in	TTTGAGAGCTGAGGGTTGAG
	141 F_Rab25 intron out	GCTCATTAGTTGGGGGACCG
	142 R_Rab25 intron out	TCTCTCGTTCCCTGTACACCT
	09 R_Rab25	ACCTCCATCTCTTGTGCTGC
	193F_Rab25 intron out	CAGTGGGCTGTCTCTGAAGG
	129 F-mCherry	ACAAGGCCAAGAAACCCGTG
	133 R-mCherry	CCTTCGCCTTCAATCTCGAACT
	131 F-NeonGreen	CGCCAACTACCTGAAGAACC
	135 R_NeonGreen	GGTACTGGTGGAAGCCGTAG
	Additional primers (Sequencing)
	9 R_Rab25	ACCTCCATCTCTTGTGCTGC
	14 F_Rab11A_5UTR HDR	CCGCCCTTTCGCTCCTCGGC
	15 R_Rab11A_intron HDR	AGTGCGAGAGCCCATGGCCT
	16 R_Rab11A_intron out	AAGCGAAGAACCCGTCAGAG
	6 R_Rab11A	ACGATGTGGGAGAAGGCAGT
	7b R_Rab11b_short in	TCCGGCCTGGGCCCA
	24 R_uniGSlink_XhoI	GCCTCCGCTCGAGCCTCC
	EU2/S4 R_splitNG2	GCCACTCCTTGAAGTTGAGC
	4 (13) R_Universal-Gslink_AgeI shorter	CCACTTCCAGCACCGGTTCC
	12_F-Spe-uniGS	GGATCGGGTGGGACTAGTGGC
	F_pJET1.2	CGACTCACTATAGGGAGAGCG
	R_pJET1.2	AAGAACATCGATTTTCCATGGCAG
	F_AtAFB2	CTGATCCAGCACTGCAAGAAG
	F_TRE3GS	TGTCTTATACCAACTTTCCGTACC
	NOTE: "in" = inside the homologous arms used for knock in; "out" = outsidethe homologous arms used for knock in; F = forward; R = Reverse

### Sheet: List of Antibodies
	PRIMARY
	Target	Species	Source/Catalog number	Dilution
	Rab11	Rabbit	thermofisher/PA5-31348	WB 1:1000
	α-tubulin (DM1A)	Mouse	Abcam/ab7291	WB 1:25000
	Rab11a	Rabbit	Cellsignal/2413S	WB 1:1000
	Rab25	Rabbit	Cellsignal/13048S (D4P6P)	WB 1:1000
	RFP (5F8)	Rat	Chromotek/5f8-100	WB 1:750
	mNeonGreen	Mouse	Chromotek/32F6-100	WB 1:400
	SECONDARY
	Target species	Conjugated to	Host	Dilution	Source
	Mouse IgG	IRDye® 680RD	Goat	WB 1:15000	Li-cor
	Mouse IgG	IRDye® 800CW	Goat	WB 1:15000	Li-cor
	Rabbit IgG	IRDye® 680RD	Goat	WB 1:15000	Li-cor
	Rabbit IgG	IRDye® 800CW	Goat	WB 1:15000	Li-cor
	Rat IgG	680	Goat	WB 1:15000	Invitrogen

### Sheet: List of resources and chemicals
		Name	Source	Identifier
		Software and Algorithms
		FIJI v1.51	ImageJ	fiji.sc/
		Prism 7.03	GraphPad	graphpad.com/scientific-software/prism
		Incucyte Software v2019B	Sartorius	sartorius.com/en/products/…
		FlowJo_V10		flowjo.com
		Qlucore v3.6		qlucore.com/bioinformatics
		Python v3.9		python.org
		Other
		Dynabeads™ MyOne™ Streptavidin C1	Thermo	Cat# 65001
		SiR-Tubulin	Cytoskeleton	Cat# CY-SC002
		SuperScript™ IV Reverse Transcriptase 10,000 UNITS	Thermo	Cat# 18090050
		Proteinase K	Biolab	Cat #P8102S
		3D Petri Dish, 12-81 - Large Spheroids	Microtissues	3D Petri dish (microtissues; #12-81)
		Agencourt AMPure XP,60ml (SPRI beads)	Beckman Coulter	Cat# A63881
		doxycycline hydrochloride	Sigma	#D3447
		blasticidin S HCl	Gibco	#A1113903
		Puromycin Dihydrochloride	Thermo	#A1113803
		Hygromycin B	Roche	#10843555001
		Fibronectin	Sigma	F1141
		High density type I collagen	Corning	#354249
		TurboDNAse	Thermo	#AM2238
		HiScribe T7 polymerase	NEB	#E2040S
		RNAse Inhibitor (SUPERase)	Thermo	#AM2696
		RNA Gel Loading Dye (2X)	Thermo	R0641
		Lipofectamine™ CRISPRMAX™ Cas9 Transfection Reagent	Thermo	CMAX00008
		Transferrin labelled 647 1 mg	Thermo	#T23366
		UltraPure Agarose	Sigma	#16500100
		Indole-3-acetic acid sodium salt	Cambridge Biosc.	16954-1g-CAY
		Alexa-fluor 647 NHS ester	Thermo	#A37573
		1x Opti-Klear medium	Marker Gene Tech.	#M1898
		Alexa647 Transferrin	Thermo	#T23366
		Combimag	OZ Biosciences	#CM20200
		Rapamycin	Sigma	#R8781-200UL
		RS1	Sigma	#R9782
		RPMI phenol red-free media	Thermo	#11835030
		RPMI-1640 medium	Sigma	#R8758
		Dulbecco’s Modified Eagles Medium (DMEM) (D5796, Sigma	Sigma	#D5796
		Leibovitz's L-15 phenol red-free	Thermo	#21083027
		2% gelatin solution	Sigma	#G1393
		Collagen (rat tail High concentration)	Corning	#354249
		Hoechst 3342	Thermo	#354250
		Alt-R S.p. HiFi Cas9 Nuclease V3	IDT	cat. n. 1081061
		trans-4-OH-Tamoxifen	Sigma	#579002
